# DNMT1 loss leads to hypermethylation of a subset of late replicating domains by DNMT3A

**DOI:** 10.1101/2024.12.19.629414

**Authors:** Ioannis Kafetzopoulos, Francesca Taglini, Hazel Davidson-Smith, Duncan Sproul

## Abstract

Loss of DNA methylation is a hallmark of cancer that is proposed to promote carcinogenesis through gene expression alterations, retrotransposon activation and induction of genomic instability. Cancer-associated hypomethylation does not occur across the whole genome but leads to the formation of partially methylated domains (PMDs). However, the mechanisms underpinning PMD formation remain unclear. PMDs replicate late in S-phase leading to the proposal that they become hypomethylated due to incomplete re-methylation by the maintenance methyltransferase DNMT1 during cell division. Here we investigate the role of DNMT1 in the formation of PMDs in cancer by conducting whole genome bisulfite sequencing (WGBS), repli-seq and ChIP-seq on DNMT1 knockout HCT116 colorectal cancer cells (DNMT1 KO cells). We find that DNMT1 loss leads to preferential hypomethylation in late replicating, heterochromatic PMDs marked by the constitutive heterochromatic mark H3K9me3 or the facultative heterochromatic mark H3K27me3. However, we also observe that a subset of H3K9me3-marked PMDs gain methylation in DNMT1 KO cells. We find that, in DNMT1 KO cells, these hypermethylated PMDs remain late replicating but gain DNMT3A localisation. This is accompanied by loss of heterochromatic H3K9me3 and specific gain of euchromatic H3K36me2. Our observations suggest that hypermethylated PMDs lose their heterochromatic state, enabling their methylation by DNMT3A and the establishment of a hypermethylated, non-PMD state, despite their late replication timing. More generally, our findings suggest that the *de novo* DNMTs play a key role in establishing domain level DNA methylation patterns in cancer cells.
