## Supplementary Tables for "DNMT1 loss leads to hypermethylation of a subset of late replicating domains by DNMT3A"

### Sheet: Supp Table 1
Supplementary Table 1
Summary of sequencing statistics for WGBS. Aligned reads counts are following PCR duplicate removal.
Sample ID	Total Reads (millions)	Aligned Reads (millions)	Mean Coverage	Mean % Methylation
HCT116	96.4438	36.2147	1.6X	0.757
DNMT1 KO	149.186	56.1019	2.4X	0.593

### Sheet: Supp Table 2
Supplementary Table 2
Primers used in this study for qPCR validation.
Gene	Forward primer	Reverse Primer	Assay
BMP1	GGGACTTGGCCCTGCTATT	CCTCCCCATCTACCCTTGG	replication timing
TEK	ACCCAAAAGCTCCTTCTGTC	TGGTATGCGATGATGACCAATC	replication timing
MELK	GTTGGGTTCTGTGGAGACTTG	GACTTGAGGCCTTGGTCTTG	replication timing
RTTN	GCTACGCTCATCTCATTCAGG	AACGGACGGGAAATTGAAC	replication timing
NETO1	GCGTCTTTAACACCTCTCGAC	CCGGGCTCCACTTAATTCCAT	replication timing
CDH8	TCCCACAACCAACTACTGG	ATGTCCCCGTGCTCCTTTG	replication timing
DPPA2	GAAACCACTAATGATGAGGCAATCA	CCTGCACATTTAACCCCTGACC	replication timing
PTPRD	TGGTGATTGTGATGGAACCAGG	CTGAAAGCGGGGAGGAAGAG	replication timing
MELK	CGGGAGACTGGAGGAGGATTTCATC	GCAAACGCTTAGCCTGAACAC	Histone ChIP
ELAVL2	AGGTCGCAACAGCAAAACAG	GGCTTCAGAGTGCACAGTAAC	Histone ChIP
MLLT3	ACAACTTCTCCCTGGGACTTAG	ACTGTGCACCCTCTCTGTATC	Histone ChIP
DAZL	CAGGAAAGCCCGAGGGATGACTTC	TCATGGTGAGTTGAGTTGAGGGAGAGG	DNMT ChIP
TNFRSF1A	TGAAAAAGGCTCAGGGACGA	CGAGGATGAGGGACGCTATG	DNMT ChIP
BRCA2	AGTGGTGGTTGGTAGTGGGTTGG	TTGGCAGAGACAAAAGGGCAAG	DNMT ChIP

### Sheet: Supp Table 3
Supplementary Table 3
Summary of sequencing statistics for Repli-seq. Aligned reads counts are following PCR duplicate removal.
Sample ID	Total Reads (millions)	Aligned Reads (millions)
HCT116 Early rep 1	113.788	18.7263
HCT116 Late rep 1	308.873	30.5157
DNMT1 KO Early rep 1	236.53	33.5203
DNMT1 KO Late rep 1	216.106	27.4384
HCT116 Early rep 2	327.877	37.5935
HCT116 Late rep 2	107.256	10.9164
DNMT1 KO Early rep 2	171.247	24.6579
DNMT1 KO Late rep 2	108.031	12.517

### Sheet: Supp Table 4
Supplementary Table 4
Summary of sequencing statistics for H3K4me3 ChIP-seq. Aligned fragment counts are following PCR duplicate removal.
Sample ID	Total Fragments (millions)	Final hg38 Fragments (millions)
HCT116 H3K4me3 IP rep 1	332.317	128.343
HCT116 H3K4me3 IN rep 1	431.019	169.421
DNMT1 KO H3K4me3 IP rep 1	245.133	94.9172
DNMT1 KO H3K4me3 IN rep 1	323.375	126.789
HCT116 H3K4me3 IP rep 2	380.421	144.15
HCT116 H3K4me3 IN rep 2	232.413	91.5405
DNMT1 KO H3K4me3 IP rep 2	332.298	127.105
DNMT1 KO H3K4me3 IN rep 2	155.129	60.918

### Sheet: Supp Table 5
Supplementary Table 5
Summary of sequencing statistics for H3K9me3 ChIP-seq. Aligned fragment counts are following PCR duplicate removal.
Sample ID	Total Fragments (millions)	Final hg38 Fragments (millions)
HCT116 H3K9me3 IP rep 1	151.787	59.1911
HCT116 H3K9me3 IN rep 1	165.976	65.963
DNMT1 KO H3K9me3 IP rep 1	187.942	73.7716
DNMT1 KO H3K9me3 IN rep 1	235.168	92.7962
HCT116 H3K9me3 IP rep 2	116.044	45.2226
HCT116 H3K9me3 IN rep 2	202.357	79.5733
DNMT1 KO H3K9me3 IP rep 2	128.653	50.0763
DNMT1 KO H3K9me3 IN rep 2	313.967	123.396

### Sheet: Supp Table 6
Supplementary Table 6
Summary of sequencing statistics for H3K27me3 ChIP-seq. Aligned fragment counts are following PCR duplicate removal.
Sample ID	Total Fragments (millions)	Final hg38 Fragments (millions)
HCT116 H3K27me3 IP rep 1	210.288	80.8542
HCT116 H3K27me3 IN rep 1	165.976	65.963
DNMT1 KO H3K27me3 IP rep 1	230.482	92.1956
DNMT1 KO H3K27me3 IN rep 1	235.168	92.7962
HCT116 H3K27me3 IP rep 2	204.322	80.1517
HCT116 H3K27me3 IN rep 2	202.357	79.5733
DNMT1 KO H3K27me3 IP rep 2	95.3776	38.0082
DNMT1 KO H3K27me3 IN rep 2	313.967	123.396

### Sheet: Supp Table 7
Supplementary Table 7
Summary of sequencing statistics for H3K36me3 ChIP. Aligned reads counts are following PCR duplicate removal.
Sample ID	Total Reads (millions)	Final hg38 reads (millions)
HCT116 H3K36me3 IP rep 1	280.287	58.086
HCT116 H3K36me3 IN rep 1	282.167	59.1947
DNMT1 KO H3K36me3 IP rep 1	248.187	51.5646
DNMT1 KO H3K36me3 IN rep 1	288.007	60.6513
HCT116 H3K36me3 IP rep 2	283.83	58.777
HCT116 H3K36me3 IN rep 2	288.583	60.5055
DNMT1 KO H3K36me3 IP rep 2	266.623	55.458
DNMT1 KO H3K36me3 IN rep 2	280.714	59.0779

### Sheet: Supp Table 8
Supplementary Table 8
Summary of sequencing statistics for H3K36me2 ChIP-seq. Aligned fragment counts are following PCR duplicate removal.
Sample ID	Total Fragments (millions)	Final hg38 Fragments (millions)
HCT116 H3K36me2 IP rep 1	270.513	108.918
HCT116 H3K36me2 IN rep 1	292.137	111.987
DNMT1 KO H3K36me2 IP rep 1	256.787	103.085
DNMT1 KO H3K36me2 IN rep 1	288.021	112.688
HCT116 H3K36me2 IP rep 2	366.371	149.011
HCT116 H3K36me2 IN rep 2	217.953	84.5854
DNMT1 KO H3K36me2 IP rep 2	351.764	140.718
DNMT1 KO H3K36me2 IN rep 2	271.68	104.47

### Sheet: Supp Table 9
Supplementary Table 9
Summary of sequencing statistics for T7-DNMT3A/B ChIP-seq. Aligned fragment counts are following PCR duplicate removal.
Sample ID	Total Fragments (millions)	Final hg38 Fragments (millions)
mock rep 1 IP	131.283	49.3406
mock rep 1 IN	136.82	51.2311
mock rep 2 IP	115.42	43.3098
mock rep 2 IN	264.241	95.2171
HCT116 DNMT3A rep 1 IP	97.5597	36.7358
HCT116 DNMT3A rep 1 IN	189.979	69.4021
HCT116 DNMT3B rep 1 IP	164.296	62.3302
HCT116 DNMT3B rep 1 IN	189.674	69.4041
HCT116 DNMT3A rep 2 IP	221.792	83.0816
HCT116 DNMT3A rep 2 IN	233.245	85.0872
HCT116 DNMT3B rep 2 IP	151.526	56.0283
HCT116 DNMT3B rep 2 IN	309.65	111.467
DNMT1 KO DNMT3A rep 1 IP	214.045	83.1657
DNMT1 KO DNMT3A rep 1 IN	123.814	46.3325
DNMT1 KO DNMT3B rep 1 IP	180.691	67.9557
DNMT1 KO DNMT3B rep 1 IN	146.192	53.2689
DNMT1 KO DNMT3A rep 2 IP	199.277	76.2838
DNMT1 KO DNMT3A rep 2 IN	151.868	55.3791
DNMT1 KO DNMT3B rep 2 IP	170.181	63.7746
DNMT1 KO DNMT3B rep 2 IN	214.061	76.8217

### Sheet: Supp Table 10
Supplementary Table 10
Summary of sequencing statistics for RNA-seq. Aligned fragment counts are after duplicate and multi- mapper removal.
Sample ID	Seq batch	Total Fragments (millions)	Aligned Fragments (millions)
HCT116 rep 1	1	162.758	33.1162
HCT116 rep 2	2	190.922	37.8916
HCT116 rep 3	2	187.306	36.1595
HCT116 rep 4	3	318.673	56.5506
HCT116 rep 5	3	295.777	54.2008
HCT116 rep 6	3	254.535	45.7729
HCT116 rep 7	4	350.619	64.7376
HCT116 rep 8	4	341.248	65.1859
HCT116 rep 9	4	396.616	75.8245
DNMT1 KO rep 1	1	165.183	31.6345
DNMT1 KO rep 2	2	250.553	47.376
DNMT1 KO rep 3	2	241.413	47.3237
DNMT1 KO rep 4	3	238.724	44.3381
